# Optogenetic control of medaka behavior with channelrhodopsin

**DOI:** 10.1101/2023.04.05.535638

**Authors:** Takahide Seki, Hideaki Takeuchi, Satoshi Ansai

## Abstract

Optogenetics enables the manipulation of neural activity with high spatiotemporal resolution in genetically defined neurons. The method is widely used in various model animals in the neuroscience and physiology fields. Channelrhodopsins are robust tools for optogenetic manipulation, but they have not yet been used for studies in medaka. In the present study, we used the CRISPR/Cas9-mediated knock-in approach to establish a transgenic medaka strain expressing the *Chloromonas oogama* channelrhodopsin (CoChR) in the *ISL LIM homeobox 1* (*isl1*) locus. We demonstrated that light stimuli elicited specific behavioral responses such as bending or turning locomotion in the embryos and pectoral fin movements in the larvae and adults. The response probabilities and intensities of these movements could be controlled by adjusting the intensity, duration, or wavelength of each light stimulus. Furthermore, we demonstrated that the pectoral fin movements in the adult stage could be elicited using a laser pointer to irradiate only the hindbrain region. Our results indicate that CoChR allows for manipulation of medaka behaviors by activating targeted neurons, which will further our understanding of the detailed neural mechanisms of social behaviors in medaka.
