## Supplemental Table 1 for "Optogenetic control of medaka behavior with channelrhodopsin"

### Sheet: Table S1
Table S1. Results of two-way aligned rank transform (ART) analysis of variance (ANOVA)
Figure	Fixed effect	Df	Df.res	Sum Sq	Sum Sq.res	F value	P value
3B	Irradiance	3	62	4839.87	23448.1	4.27	0.00838
	Genotype	1	62	19674.1	8117.58	150	<0.001
	Interaction	3	62	4858.78	22904.4	4.38	0.00731
3C	Duration	5	103	83094.7	36466	46.9	<0.001
	Genotype	1	103	88190.9	36687.7	248	<0.001
	Interaction	5	103	90569.1	30596	61	<0.001
4B	Irradiance	2	53	6847.44	10251.8	17.7	<0.001
	Genotype	1	53	12019.1	4556.56	140	<0.001
	Interaction	2	53	6261.36	10803.8	15.4	<0.001
4C	Duration	3	70	18540.4	20561.1	21	<0.001
	Genotype	1	70	23340.9	15709.4	104	<0.001
	Interaction	3	70	17322.7	21864.9	18.5	<0.001

### Sheet: Table S2
Table S2. Results of post hoc test with Tukey's multiple comparison.
Figure	Group 1	Group 2	Estimate	SE	df	t ratio	P value
3B	20.7:WT	20.7:Tg	-21.7714	5.1365	62	-4.23857	0.0018492
	20.7:WT	44.1:WT	7.59524	5.79881	62	1.30979	0.891728
	20.7:WT	44.1:Tg	-33.9351	5.03945	62	-6.73389	1.7e-07
	20.7:WT	53.2:WT	1.42857	5.79881	62	0.246356	0.999997
	20.7:WT	53.2:Tg	-31.8442	5.03945	62	-6.31898	8.71e-07
	20.7:WT	79.3:WT	3	5.57132	62	0.538472	0.999386
	20.7:WT	79.3:Tg	-39.0714	4.95712	62	-7.88189	1.78e-09
	20.7:Tg	44.1:WT	29.3667	5.3824	62	5.45605	2.4e-05
	20.7:Tg	44.1:Tg	-12.1636	4.55413	62	-2.6709	0.151306
	20.7:Tg	53.2:WT	23.2	5.3824	62	4.31034	0.00145488
	20.7:Tg	53.2:Tg	-10.0727	4.55413	62	-2.21178	0.359212
	20.7:Tg	79.3:WT	24.7714	5.1365	62	4.82263	0.000245952
	20.7:Tg	79.3:Tg	-17.3	4.46285	62	-3.87644	0.00595375
	44.1:WT	44.1:Tg	-41.5303	5.28986	62	-7.85092	2.01e-09
	44.1:WT	53.2:WT	-6.16667	6.01771	62	-1.02475	0.968843
	44.1:WT	53.2:Tg	-39.4394	5.28986	62	-7.45565	9.66e-09
	44.1:WT	79.3:WT	-4.59524	5.79881	62	-0.792445	0.992935
	44.1:WT	79.3:Tg	-46.6667	5.21149	62	-8.95457	4.37e-11
	44.1:Tg	53.2:WT	35.3636	5.28986	62	6.68517	2.06e-07
	44.1:Tg	53.2:Tg	2.09091	4.44437	62	0.470462	0.999748
	44.1:Tg	79.3:WT	36.9351	5.03945	62	7.32919	1.6e-08
	44.1:Tg	79.3:Tg	-5.13636	4.3508	62	-1.18056	0.934493
	53.2:WT	53.2:Tg	-33.2727	5.28986	62	-6.2899	9.76e-07
	53.2:WT	79.3:WT	1.57143	5.79881	62	0.270991	0.999994
	53.2:WT	79.3:Tg	-40.5	5.21149	62	-7.77129	2.76e-09
	53.2:Tg	79.3:WT	34.8442	5.03945	62	6.91428	8.33e-08
	53.2:Tg	79.3:Tg	-7.22727	4.3508	62	-1.66114	0.711514
	79.3:WT	79.3:Tg	-42.0714	4.95712	62	-8.48708	1.77e-10
3C	10:WT	10:Tg	-36.2083	6.372	103	-5.68241	7.92e-06
	10:WT	100:WT	6.625	6.98018	103	0.949117	0.998369
	10:WT	100:Tg	-65.875	6.372	103	-10.3382	8.96e-14
	10:WT	1000:WT	3.44643	7.22517	103	0.477003	0.999998
	10:WT	1000:Tg	-67.2083	6.372	103	-10.5474	7.68e-14
	10:WT	250:WT	0.0972222	6.78351	103	0.0143321	1
	10:WT	250:Tg	-66.2083	6.372	103	-10.3905	8.58e-14
	10:WT	5:WT	-2.625	7.53945	103	-0.348169	1
	10:WT	5:Tg	-17.2917	6.372	103	-2.7137	0.234734
	10:WT	500:WT	-1.125	7.53945	103	-0.149215	1
	10:WT	500:Tg	-65.125	6.48682	103	-10.0396	1.03e-13
	10:Tg	100:WT	42.8333	6.372	103	6.72212	6.64e-08
	10:Tg	100:Tg	-29.6667	5.69929	103	-5.20533	6.18e-05
	10:Tg	1000:WT	39.6548	6.63947	103	5.97258	2.16e-06
	10:Tg	1000:Tg	-31	5.69929	103	-5.43927	2.29e-05
	10:Tg	250:WT	36.3056	6.15594	103	5.89765	3.03e-06
	10:Tg	250:Tg	-30	5.69929	103	-5.26381	4.83e-05
	10:Tg	5:WT	33.5833	6.98018	103	4.81125	0.000310686
	10:Tg	5:Tg	18.9167	5.69929	103	3.31913	0.0536918
	10:Tg	500:WT	35.0833	6.98018	103	5.02614	0.000130177
	10:Tg	500:Tg	-28.9167	5.82738	103	-4.96221	0.000169076
	100:WT	100:Tg	-72.5	6.372	103	-11.3779	3.47e-14
	100:WT	1000:WT	-3.17857	7.22517	103	-0.43993	0.999999
	100:WT	1000:Tg	-73.8333	6.372	103	-11.5872	2.32e-14
	100:WT	250:WT	-6.52778	6.78351	103	-0.962301	0.998153
	100:WT	250:Tg	-72.8333	6.372	103	-11.4302	3.21e-14
	100:WT	5:WT	-9.25	7.53945	103	-1.22688	0.985541
	100:WT	5:Tg	-23.9167	6.372	103	-3.7534	0.014496
	100:WT	500:WT	-7.75	7.53945	103	-1.02793	0.996687
	100:WT	500:Tg	-71.75	6.48682	103	-11.0609	5.24e-14
	100:Tg	1000:WT	69.3214	6.63947	103	10.4408	8.78e-14
	100:Tg	1000:Tg	-1.33333	5.69929	103	-0.233947	1
	100:Tg	250:WT	65.9722	6.15594	103	10.7168	7.12e-14
	100:Tg	250:Tg	-0.333333	5.69929	103	-0.0584868	1
	100:Tg	5:WT	63.25	6.98018	103	9.06138	6.96e-13
	100:Tg	5:Tg	48.5833	5.69929	103	8.52446	9.2e-12
	100:Tg	500:WT	64.75	6.98018	103	9.27627	3.04e-13
	100:Tg	500:Tg	0.75	5.82738	103	0.128703	1
	1000:WT	1000:Tg	-70.6548	6.63947	103	-10.6416	7.58e-14
	1000:WT	250:WT	-3.34921	7.03536	103	-0.476054	0.999998
	1000:WT	250:Tg	-69.6548	6.63947	103	-10.491	8.29e-14
	1000:WT	5:WT	-6.07143	7.76682	103	-0.781713	0.999734
	1000:WT	5:Tg	-20.7381	6.63947	103	-3.12346	0.0908077
	1000:WT	500:WT	-4.57143	7.76682	103	-0.588584	0.999984
	1000:WT	500:Tg	-68.5714	6.74974	103	-10.1591	9.34e-14
	1000:Tg	250:WT	67.3056	6.15594	103	10.9334	5.77e-14
	1000:Tg	250:Tg	1	5.69929	103	0.17546	1
	1000:Tg	5:WT	64.5833	6.98018	103	9.25239	3.32e-13
	1000:Tg	5:Tg	49.9167	5.69929	103	8.7584	2.88e-12
	1000:Tg	500:WT	66.0833	6.98018	103	9.46729	1.76e-13
	1000:Tg	500:Tg	2.08333	5.82738	103	0.357508	1
	250:WT	250:Tg	-66.3056	6.15594	103	-10.771	6.76e-14
	250:WT	5:WT	-2.72222	7.35775	103	-0.36998	1
	250:WT	5:Tg	-17.3889	6.15594	103	-2.82474	0.185428
	250:WT	500:WT	-1.22222	7.35775	103	-0.166114	1
	250:WT	500:Tg	-65.2222	6.27471	103	-10.3945	8.49e-14
	250:Tg	5:WT	63.5833	6.98018	103	9.10913	5.73e-13
	250:Tg	5:Tg	48.9167	5.69929	103	8.58294	6.87e-12
	250:Tg	500:WT	65.0833	6.98018	103	9.32403	2.56e-13
	250:Tg	500:Tg	1.08333	5.82738	103	0.185904	1
	5:WT	5:Tg	-14.6667	6.98018	103	-2.10119	0.623083
	5:WT	500:WT	1.5	8.06001	103	0.186104	1
	5:WT	500:Tg	-62.5	7.08515	103	-8.82127	2.12e-12
	5:Tg	500:WT	16.1667	6.98018	103	2.31608	0.472264
	5:Tg	500:Tg	-47.8333	5.82738	103	-8.20838	4.49e-11
	500:WT	500:Tg	-64	7.08515	103	-9.03298	7.9e-13
4B	24.7:WT	24.7:Tg	-35.2556	3.8119	53	-9.2488	0.159
	24.7:WT	37.0:WT	-11.1556	3.8119	53	-2.9265	0.0538565
	24.7:WT	37.0:Tg	-41.101	3.72893	53	-11.0222	0
	24.7:WT	9.67:WT	-6.22222	3.91093	53	-1.59098	0.607978
	24.7:WT	9.67:Tg	-24.0556	3.8119	53	-6.31064	8.46e-07
	24.7:Tg	37.0:WT	24.1	3.71024	53	6.49554	4.29e-07
	24.7:Tg	37.0:Tg	-5.84545	3.62493	53	-1.61257	0.594115
	24.7:Tg	9.67:WT	29.0333	3.8119	53	7.61649	6.82e-09
	24.7:Tg	9.67:Tg	11.2	3.71024	53	3.01868	0.042767
	37.0:WT	37.0:Tg	-29.9455	3.62493	53	-8.26097	6.37e-10
	37.0:WT	9.67:WT	4.93333	3.8119	53	1.29419	0.786848
	37.0:WT	9.67:Tg	-12.9	3.71024	53	-3.47687	0.0124135
	37.0:Tg	9.67:WT	34.8788	3.72893	53	9.35357	1.03e-11
	37.0:Tg	9.67:Tg	17.0455	3.62493	53	4.70228	0.00026066
	9.67:WT	9.67:Tg	-17.8333	3.8119	53	-4.67833	0.00028271
4C	10:WT	10:Tg	-14.2929	5.71492	70	-2.50099	0.212265
	10:WT	100:WT	-4.61111	5.84209	70	-0.789291	0.993173
	10:WT	100:Tg	-46.4747	5.71492	70	-8.13218	2.29e-10
	10:WT	1000:WT	-14.6667	5.99386	70	-2.44695	0.235829
	10:WT	1000:Tg	-51.2111	5.84209	70	-8.76589	0
	10:WT	50:WT	-4.61111	6.17833	70	-0.746337	0.995149
	10:WT	50:Tg	-36.8111	5.84209	70	-6.30102	6.27e-07
	10:Tg	100:WT	9.68182	5.55554	70	1.74273	0.65973
	10:Tg	100:Tg	-32.1818	5.42165	70	-5.9358	2.77e-06
	10:Tg	1000:WT	-0.373737	5.71492	70	-0.0653968	1
	10:Tg	1000:Tg	-36.9182	5.55554	70	-6.6453	1.51e-07
	10:Tg	50:WT	9.68182	5.9081	70	1.63874	0.725406
	10:Tg	50:Tg	-22.5182	5.55554	70	-4.05329	0.00309292
	100:WT	100:Tg	-41.8636	5.55554	70	-7.53548	3.57e-09
	100:WT	1000:WT	-10.0556	5.84209	70	-1.72123	0.673624
	100:WT	1000:Tg	-46.6	5.68627	70	-8.19518	1.61e-10
	100:WT	50:WT	1.42109e-14	6.0312	70	2.35622e-15	1
	100:WT	50:Tg	-32.2	5.68627	70	-5.66276	8.24e-06
	100:Tg	1000:WT	31.8081	5.71492	70	5.5658	1.21e-05
	100:Tg	1000:Tg	-4.73636	5.55554	70	-0.852548	0.989169
	100:Tg	50:WT	41.8636	5.9081	70	7.0858	2.4e-08
	100:Tg	50:Tg	9.66364	5.55554	70	1.73946	0.661853
	1000:WT	1000:Tg	-36.5444	5.84209	70	-6.25537	7.55e-07
	1000:WT	50:WT	10.0556	6.17833	70	1.62755	0.732204
	1000:WT	50:Tg	-22.1444	5.84209	70	-3.7905	0.00723388
	1000:Tg	50:WT	46.6	6.0312	70	7.72649	1.56e-09
	1000:Tg	50:Tg	14.4	5.68627	70	2.53241	0.199341
	50:WT	50:Tg	-32.2	6.0312	70	-5.3389	2.93e-05
